# Close relatives of MERS-CoV in bats use ACE2 as their functional receptors

**DOI:** 10.1101/2022.01.24.477490

**Authors:** Qing Xiong, Lei Cao, Chengbao Ma, Chen Liu, Junyu Si, Peng Liu, Mengxue Gu, Chunli Wang, Lulu Shi, Fei Tong, Meiling Huang, Jing Li, Chufeng Zhao, Chao Shen, Yu Chen, Huabin Zhao, Ke Lan, Xiangxi Wang, Huan Yan

**Affiliations:** State Key Laboratory of Virology, Institute for Vaccine Research and Modern Virology Research Center, College of Life Sciences, Wuhan University, Wuhan, Hubei, 430072, China; CAS Key Laboratory of Infection and Immunity, National Laboratory of Macromolecules, Institute of Biophysics, Chinese Academy of Sciences, Beijing, 100101, China; University of Chinese Academy of Sciences, Beijing, 100049, China; Department of Ecology, Tibetan Centre for Ecology and Conservation at WHU-TU, Hubei Key Laboratory of Cell Homeostasis, College of Life Sciences, Wuhan University, Wuhan 430072, China

**Keywords:** NeoCoV, PDF-2180-CoV, MERS-CoV, bat merbecovirus, ACE2, DPP4

## Abstract

Middle East Respiratory Syndrome coronavirus (MERS-CoV) and several bat coronaviruses employ Dipeptidyl peptidase-4 (DPP4) as their functional receptors^1–4^. However, the receptor for NeoCoV, the closest MERS-CoV relative yet discovered in bats, remains enigmatic^5^. In this study, we unexpectedly found that NeoCoV and its close relative, PDF-2180-CoV, can efficiently use some types of bat Angiotensin-converting enzyme 2 (ACE2) and, less favorably, human ACE2 for entry. The two viruses use their spikes’ S1 subunit carboxyl-terminal domains (S1-CTD) for high-affinity and species-specific ACE2 binding. Cryo-electron microscopy analysis revealed a novel coronavirus-ACE2 binding interface and a protein-glycan interaction, distinct from other known ACE2-using viruses. We identified a molecular determinant close to the viral binding interface that restricts human ACE2 from supporting NeoCoV infection, especially around residue Asp338. Conversely, NeoCoV efficiently infects human ACE2 expressing cells after a T510F mutation on the receptor-binding motif (RBM). Notably, the infection could not be cross-neutralized by antibodies targeting SARS-CoV-2 or MERS-CoV. Our study demonstrates the first case of ACE2 usage in MERS-related viruses, shedding light on a potential bio-safety threat of the human emergence of an ACE2 using “MERS-CoV-2” with both high fatality and transmission rate.
