## Supplemental Table 1 for "Close relatives of MERS-CoV in bats use ACE2 as their functional receptors"

### Sheet: Sheet1
	Family	Species	Label	Source	Reference	animo acid
ACE2	Pteropodidae	Rousettus aegyptiacus	Bat01	XM_016118926.1 (NCBI gene)	Damas et al. 2020 PNAS	MSGSFWLFLSLVAVTAAQSTPEELAKTFLEKFNTEAEDLFYQSSLASWDFNTNIIDENVQKMSKARATWSAFYEEQSKLAKTYQLDEIQDPELKLQLRILQQSGSSTLSADKTKRLNDILNTMSTIYSTGKICQPNNSQECLLLEPGLDDIMESSKDYSQRLWAWESWRSQVGKQLRPYYEEYVVLKNEMARGENYEDYGDYWRGDYETEGINGSAYTRDQLIEDVDRIFTEIKPLYEQLHAYVRTKLMDAYPSHISPTGCLPAHLLGDMWGRFWINLYPLTVPFEQKPNIDVTDEMVNQNWNAKRIFKEAEKFFVSLGLPNMTETFWEKSVLTEPDNDQKVACHPTAWDLGKGDFRIIMCTKVKMEDFLTAHHEMGHIQYYMAYATQPYLLRDGANEG…
		Pteropus alecto	Bat02	XM_006911647.1 (NCBI gene)	Damas et al. 2020 PNAS	MSGSFWLLLSLVAVTAAQSTPEELAKTFLEKFNTEVEDLFYQSSLASWDYNTNITDENVQKMNEARAKWSAFYEEQSKLAKAYQLDEIQDPILKLQLRILQQSGSSVLSADKTKRLNTILNTMSIIYSTGKVCKPDNPQECLLLEPGLDDIMESSKDYDQRLWAWEGWRSEVGKQLRPFYEEYVVLKNEMARGENYEDYGDYWRGDYETEGINGSAYNRDQLIEDVDRTFAEIKPLYEQLHAYVRAKLMDVYPSHISPTGCLPAHLLGDMWGRFWINLYQLTVPFEQKPNIDVTDEMVNQNWDEKRIFKEAEKFFVSLGLPNMTEKFWEKSMLTEPGNDQKVACHPTAWDLGKGDFRIIMCTKVKMEDFLTAHHEMGHIQYDMAYATQPYLLKNGANEG…
		Pteropus giganteus	Bat03	GCA_902729225.1 (NCBI assembly)	Huan Yan et al. 2021 Nature ECOLOGY&EVOLUTION	MSGSFWLLLSLVAVTAAQSTPEELAKTFLEKFNTEVEDLFYQSSLASWDYNTNITDENVQKMNEARAKWSAFYEEQSKLAKAYQLDEIQDPILKLQLRILQQSGSSVLSADKTKRLNTILNTMSIIYSTGKVCKPDNPQECLLLEPGLDDIMESSKDYDQRLWAWEGWRSEVGKQLRPFYEEYVVLKNEMARGENYEDYGDYWRGDYETEGTNGSAYNRDQLIEDVDRTFAEIKPLYEQLHAYVRAKLMDAYPSHISPTGCLPAHLLGDMWGRFWINLYQLTVPFEQKPNIDVTDEMVNQNWDEKRIFKEAEKFFVSLGLPNMTEKFWEKSMLTEPGNDQKVACHPTAWDLGKGDFRIIMCTKVKMEDFLTAHHEMGHIQYDMAYATQPYLLKNGANEG…
		Eidolon helvum	Bat04	GCA_000465285.1 (NCBI assembly)	Damas et al. 2020 PNAS	MSGSFWLLLSLVAVTAAQSTPEELAKTFLEKFNTEVEDLFYQSSLASWDYNTNITDENVQKMNEARAKWSAFYEEQSKLAKTYQLDEIQDPILKLQLRILQQSGSSVLSANKTERLNMILNTMSTIYSTGKVCKPNNPQECLLLEPGLDDIMESSKDYNQRLWAWEGWRSEVGKQLRPFYEEYVVLKNEMARGENYEDYGDYWRGDYETEGTNGSAYNRDQLIEDVDRTFPEIKPLYEQLHAYVRAKLMDAYPSHISPTGCLPAHLLGDMWGRFWINLYQLTVPFEQKPNIDVTDEMVNQNWDAKRIFKEAEKFFVSLGLPNMTEKFWEKSMLTEPGNDQKVACHPTAWDLGKGDFRIIMCTKVKMEDFLTAHHEMGHIQYDMAYAPQPYLLKNGANEG…
		Eonycteris spelaea	Bat05	GCA_003508835.1 (NCBI assembly)	Damas et al. 2020 PNAS	MSGSFWLLLSLVAVTAAQSTPEELAKTFLEKFNTEAEDLFYQSSLASWDFNTNITDENAQKMNEARAKWSAFYEEQSKLAKTYRLDEIQDPELKLQLRILQQSGSSTLSADKTKRLNDILNTMSTIYSTGKVCEPNNPQECLLLEPGLDDIMESSKDYNQRLWAWEGWRSEVGKQLRPFYEEYVVLKNEMARGENYEDYGDYWRGDYETEGTNGSAYNRDQLIEDVNRTFAEIKPLYEQLHAYVRAKLMDAYPSHMSPTGCLPAHLLGDMWGRFWLNLYPLTVPFEQKPNIDVTDEMVNQNWSAKRIFKEAEKFFVSLGLPNMTEKFWEKSMLTEPGNDQKVACHPTAWDLGKGDFRIIMCTKVKMEDFLTAHHEMGHIQYDMAYATQPYLLRNGANEG…
		Macroglossus sobrinus	Bat06	GCA_004027375.1 (NCBI assembly)	Damas et al. 2020 PNAS	MSGSFWLLLSLVAVTAAQSTPEELAKTFLEKFNTEVEDLFYESSLASWDYNTNITDENVQKMNEARAKLSAFYEEQSKLAKNYQLDDIQDPILKLQLRILQQSGSSVLSADKTKRLNTILNTMSTIYSTGKVCKPNNPQECLLLEPGLDDIMESSKDYNQRLWAWEGWRSEVGKQLRPFYEEYVVLKNEMARGENYEDYGDYWRGDYETEGANGTAYSRDQLIEDVDRTFAEIKPLYEQLHAYVRTKLMDAYPSHISPNGCLPAHLLGDMWGRFWINLYQLTVPFEQKPNIDVTDEMVNQNWDAKRIFKEAENFFVSLGLPNMTEKFWEKSMLTEPGNDQKVACHPTAWDLGKGDFRILMCTKVKMEDFLTAHHEMGHIQYDMAYATQPYLLKNGANEG…
		Cynopterus sphinx	Bat07	MT515623 (NCBI gene)	Damas et al. 2020 PNAS	MSGSFWLLLSLVAVTAAQSTPEELATTFLEKFNTEVEDLFYQSSLASWDYSTNITDENVQKMSEARAKWSAFYEEQSKLAKTHQLDEIQDPILKLQLQILQQSGSSVLSADKTKRLNTILNTMSTIYSTGKVCKPNNPQECLLLEPGLDDIMESSQDYNQRLWAWEGWRSEVGKRLRPFYEEYVVLKNEMARGENYEDYGDYWRGDYETEGGNGSAYSRDQLIEDVDRTFAEIKPLYEQLHAYVRAKLMDAYPSYISPTGCLPAHLLGDMWGRFWTNLYQLTVPFEQKPNIDVTDEMVNQNWDAKRIFKEAEKFFVSLGLPNMTEGFWEKSMLTEPGNDQKVACHPTAWDLGKHDFRILMCTKVKMEDFLTAHHEMGHIQYDMAYDEQPYLLRNGANEG…
		Cynopterus brachyotis	Bat08	GCA_009793145.1 (NCBI assembly)	Huan Yan et al. 2021 Nature ECOLOGY&EVOLUTION	MSGSFWLLLSLVAVTAAQSTPEELATTFLEKFNTEVEDLFYQSSLASWDYSTNITDENVQKMSEARAKWSAFYEEQSKLAKTHQLDEIQDPILKLQLQILQQSGSSVLSADKTKRLNTILNTMSTIYSTGTVCKPNNPQECLLLEPGLDDIMESSQDYNQRLWAWEGWRSEVGKRLRPFYEEYVVLKNEMARGENYEDYGDYWRGDYETEGGNGSAYSRDQLIEDVDRTFAEIKPLYEQLHAYVRAKLMDAYPSYISPTGCLPAHLLGDMWGRFWTNLYQLTVPFEQKPNIDVTDEMVNQNWDAKRIFKEAEKFFVSLGLPNMTEGFWEKSMLTEPGNDQKVACHPTAWDLGKHDFRILMCTKVKMEDFLTAHHEMGHIQYDMAYDEQPYLLRNGANEG…
	Rhinolophidae	Rhinolophus ferrumequinum	Bat09	GCA_004115265.2 (NCBI assembly)	Damas et al. 2020 PNAS	MSGSSWLLLSLVAVTAAQSTTEDLAKKFLDDFNSEAENLSHQSSLASWEYNTNISDENVQKMDEAGAKWSDFYKKQSKLAKNFSLEEIHNDTVKLQLQILQQSGSPVLSEDKSKRLNSILNAMSTIYSTGKVCKPNNPQECLLLEPGLDNIMETSKDYNERLWAWEGWRAEVGKQLRPLYEEYVVLKNEMARGYHYEDYGDYWRRDYETEGSPDLEYSRDQLIKDVERIFAEIKPLYEQLHAYVRTKLMDTYPFHISPTGCLPAHLLGDMWGRFWTNLYPLTVPFGQKPNIDVTDAMLNQNWDAKRIFKEAEKFFVSIGLPNMTEGFWNNSMLTDPGDGRKVVCHPTAWDLGKGDFRIKMCTKVTMEDFLTAHHEMGHIQYDMAYASQPYLLRNGANEG…
		Rhinolophus sinicus	Bat10	XM_019746337.1 (NCBI gene)	Damas et al. 2020 PNAS	MSGSSWLLLSLVAVTTAQFTTEDRAKTFLDEFNFEAENLSYQSSLASWDYNTNINDENVQKMDEAGAKWSAFYEEQSKLAKNYPLEQIQNVTVKLQLQILQQSGSPVLSEDKSKRLNSILNAMSTIYSTGKVCKPNKPHECLLLEPGLDNIMGTSKDYNERLWAWEGWRAEVGKQLRPLYEEYVVLKNEMARGYHYEDYGDYWRRDYETEESPGPGYSRDQLMKDVERIFTEIKPLYEHLHAYVRAKLMDTYPFHISPTGCLPAHLLGDMWGRFWTNLYPLTVPFGQKPNIDVTDEMLKQGWDADRIFKEAEKFFVSVGLPNMTEGFWNNSMLTEPGDGRKVVCHPTAWDLGKGDFRIKMCTKVTMEDFLTAHHEMGHIQYDMAYASQPYLLRNGANEG…
		Rhinolophus_pearsonii	Bat11	MT515622 (NCBI gene)	Damas et al. 2020 PNAS	MSGSFWLLLSLVAVTAAQSTTEDQAKIFLDKFNREAEDLSHESSLASWEYNTNISDENVQKMDEAGAKWSAFYEEQSKLAKDYPLEEIQNSTVKLQLQILQQSGSPVLSEDKSKRLNSILNAMSTIYSTGKVCKPNNPQECLLLEPGLDNIMGTSKDYSERLWAWEGWRAEVGKQLRPLYEEYVVLKNEMARGYHYEDYGDYWRRDYETEESPGPGYSRDQLMNDVERILTEIKPLYEHLHAYVRTKLMDTYPFHISPTGCLPAHLLGDMWGRFWTNLYPLTVPFGQKPNIDVTDAMVNQGWDANRIFKEAEKFFVSVGLPNMTEGFWNNSMLTEPGDGRKVVCHPTAWDLGKDDFRIKMCTKVTMEDFLTAHHEMGHIQYDMAYASQPYLLRNGANEG…
	Hipposideridae	Hipposideros_armiger	Bat12	XM_019667391.1 (NCBI gene)	Damas et al. 2020 PNAS	MSGSSWLLLSLVAVAAAQSNSEDLAKEFLDKFNTEAEDLSHLSSLASWDYNTNITDENVQKMNEAGAKWSAFYEEQCKRAKDYRLEDIQNATIKRQLQILQQSASPVLSEEKSKRLNTILNTMSTIYSTGKVCKPNNPEECLLLEPGLDNIMASSTDYNERLWAWEGWRSEVGKQLRPFYEEYVALKNEMARGYQYEDYGDYWRSDYETEGTSGFQYSRDQLMRDVERIFEEIKPLYVQLHAYVRSKLMDTYPSHISPTGGLPAHLLGDMWGRFWTNLYPLTVPYGQKPNIDVTDAMVNQKWDAKKIFQEAEKFFVSVGLPNMTKGFWENSMLTEPGDGRKVVCHPTAWDLGKGDFRIKMCTKVTMEDFLTAHHEMGHIQYDMAYAIQPYLLRSGANEG…
		Hipposideros_galeritus	Bat13	GCA_004027415.1 (NCBI assembly)	Damas et al. 2020 PNAS	MSGSSWLLLSLVAVAAAQSNSEDSAKIFLDKFNTDAEELSHQSSLASWDYNTNITDENVQKMNEAGAKWSAFYEEQCKLAKDYRLEDIQDAILKRQLKILQQGASPVLSEEKSKRLNTILNTMSTIYSTGKVCKPNNPEECLLLEPGLDNIMANSIDYNERLWAWEGWRSEVGKQLRPLYEEYVALKNEMARGYQYEDYGDYWRSDYETEGPSGVQYSRDQLMKDVERIFEQIKPLYTELHAYVRAKLMATYPSHISSTGGLPAHLLGDMWGRFWTNLYPLTVPFGKKPNIDVTDAMVNQKWDAIKIFQEAEKFFVSIGLPKMTEGFWENSMLTEPGDGRKVVCHPTAWDLGKGDFRIKMCTKVTMEDFLTAHHEMGHIQYDMAYAIQPYLLRNGANEG…
		Hipposideros_pratti	Bat14	MT515621 (NCBI gene)	Damas et al. 2020 PNAS	MSGSSWLLLSLVAVAAAQSNSEDLAKEFLDKFNTEAEDLSHLSSLASWDYNTNITDENVQKMNEAGAKWSAFYEEQCKRAKDYRLEDIQNPTIKRQLQILQQSASPVLSEEKSKRLNTILNTMSTIYSTGKVCKPNNPEECLLLEPGLDNIMASSTDYNERLWAWEGWRSEVGKQLRPFYEEYVALKNEMARGYQYEDYGDYWRSDYETEGTSGFQYSRDQLMRDVERIFEEIKPLYVQLHAYVRSKLMDTYPSHISPTGGLPAHLLGDMWGRFWTNLYPLTVPYGQKPNIDVTDAMVNQKWDAKKIFQEAEKFFVSVGLPNMTKGFWENSMLTEPGDGRKVVCHPTAWDLGKGDFRIKMCTKVTMEDFLTAHHEMGHIQYDMAYAIQPYLLRSGANEG…
	Megadermatidae	Megaderma_lyra	Bat15	MT515624 (NCBI gene)	Damas et al. 2020 PNAS	MSGSFWILLSLIAVTAAQSNPEDQVKTFLEKFDLEAEELSYQSSLASWDYNTNITEENAQKMNDAGAKWSAFYEEQCKLAKHFSLEEIQNLTLKRQLQILQRSGPSVLSAEKSKRLNTILNAMSTIYSTGKVCKPNNPQECLLLEPGLDDIMAYSKDYNQRLWAWEGWRSEVGKQLRPLYEEYVVLKNEMARGDAYEDYGDYWRADYETEGPGGYNYSRNQLIEDVGRIFEEIKPLYEQLHAYVRTKLMDAYPSLISPTGCLPAHLLGDMWGRFWTNLYPLTVPFGQKPNIDVTDEMIKQNWDADRIFKEAEKFFVSVGLPNMTEGFWNNSMLTEPGDRKVVCHPTAWDLGKNDFRIKMCTKVSMEDFLTAHHEMGHIQYDMAYAHQPYLLRNGANEGF…
	Noctilionidae	Noctilio_leporinus	Bat16	GCA_004026585.1 (NCBI assembly)	Damas et al. 2020 PNAS	MSGSSWLFLSLVAVAAAQNPTEEQAKAFLENFNSKAEELSYQSSLAAWNYNTNITEENVQKMNIAEQNWSVFYEEQSKLAKAYALENIQDPHVKRQLQSLQHNGISVLPEDKIKRLNTILNTMSTIYSTGKVCKPNNPQECLLLATGLEDIMENSTDYNERLWAWEGWRAEVGKKLRPLYEEYVVLKNEMARGNNYEDYGDYWRGDYETQGSDGYNYSRNQLIEDVERTFAEIKPLYKHLHAYVRAKLMAVYPSHISPNGYLPAHLLGDMWGRFWTSLYNLTVPYGEKPNIDVTDEMVRQSWDAVRIFKEAEKFFVSVGLSNMTQGFWKNSMLTKPEDDRKVVCHPTAWDLGKGDFRIKMCTKVTMDNFLVAHHEMGHIQYDMAYASQPYLLRNGANEG…
	Emballonuridae	Taphozous_melanopogon	Bat17	MT952961 (NCBI gene)	Huan Yan et al. 2021 Nature ECOLOGY&EVOLUTION	MSGSSWLFLSLVAVTAAQSTTEEQAKTFLEKFNSEVEVLSFESSLASWNYNTNITDENVQKMSEAGDKLSAFYEEQYKLAKTYPLQEIQNLTIKRQLQVLQQNDPSVLSADKSKRLNTILNEMSTIYSTGKVCNPNNPQECLLLAPGLENIMQKNSSDYNQKLWAWEGWRSEVGKQLRPLYEEYVALKNEMARGNNYEDYGDYWRGDYETLGTDGYNYSRNQLIEDVERIFAEIKPLYEHLHAYVRAKLMAVYPSRISPTGCLPAHLLGDMWGRFWTNLYPLTVPFGQKPNIDVTNAMVNQGWDAERIFKEAEKFFVSIALPNMTEGFWKNSMLTEPSDGRKVVCHPTAWDLGQGDFRIKMCTKVTMEDFLTAHHEMGHIQYDMAYSTQPYLLRNGANE…
	Phyllostomidae	Anoura_caudifer	Bat18	GCA_004027475.1 (NCBI assembly)	Damas et al. 2020 PNAS	MSGSSWLFLSLVAVAAAQTPTEEEARTFLENFNTEAEELYHQRLLASWNYNTNITDENVQKMNEANQKWSIFYEEKSQLAKAYPLETIKDEKIKHQLQALQQNGLSEDKAKRLDTILNAMSTIYSTGKVCKPNSPQECLLLATGLEDIMHNSKDYNERLWAWEGWRSEVGKQLRPLYEEYVVLKNEMAREKNYEDYGDYWRGDYETEGTNGYEYSRNQLAKDVENTFAEIKPLYEHLHAYVRAKLMNTYPSHISPTGCLPAHLLGDMWGRFWTNLYDLAAPFPEKPTIDVTAAMVDQSWDAQKIFKKAEEFFRSVGLYNMTQGFWDNSMLTKPDDGREVVCHPTAWDLGKGDFRIKMCTKVTMDDFLTAHHEMGHIQYDMAYASQPFLLRNGANEGFHE…
		Trachops_cirrhosus	Bat19	MT952962 (NCBI gene)	Huan Yan et al. 2021 Nature ECOLOGY&EVOLUTION	MSGSSWLLLSLVAVAAAQTPTEEEARIFLETFNTEAEELYHQSSLASWNYNTNITDENVQKMNEAEGNWSTFYEEKSKLAKAYPLETITDVHVKQQLQALQQNGLLEDKDKRLNTILNTMSTIYSTGKVCKPNNPQDCLLLATGLEDIMHNSKDYNERLWAWEGWRSKVGKQLRPLYEDYVVLKNEMAKEKNYEDYGDYWRGNYETVGKSGYEYSRNQLMDDVENTFAEIKPLYEHLHAYVRAKLMDTYPSHISPTGCLPAHLLGDMWGRFWTNLYDLTAPFPEKPTIDVTAAMVAQSWDAQRIFKEAEKFFVSVGLFNMTQGFWDNSMLTKPDDGREVVCHPTAWDLGKKDFRIKMCTKVTMDDFLTAHHEMGHIQYDMAYSNQPFLLRNGANEGFHE…
		Vampyram_spectrum	Bat20	MT952963 (NCBI gene)	Huan Yan et al. 2021 Nature ECOLOGY&EVOLUTION	MSGSSWLFLSLVAVAAAQTPTEEEARIFLENFNTEAEELYHQSSLASWNYNTNITNENVQKMDEADQKWSTFYEEKSKLAKAYPLETIKDVKIKHQLQALQKNGLLEDKDKRLNTILNTMSTIYSTGKVCKPNNPQECFLLATGLEDIMHNSKDYNERLWAWEGWRSTVGKQLRPLYEEYVVLKNEMAREKNYEDYGDYWRGDYETEGTSGYEYSRNQLSKDVERTFAEIKPLYEHLHAYVRAKLMDTYPSHISPTGCLPAHLLGDMWGRFWTNLYDLTAPFPEKPTIDVTAAMVAQSWDAQRIFKEAEKFFVSVGLFNMTQGFWDNSMLTKPDDGREVVCHPTAWDLGKNDFRIKMCTKVTMDDFLTAHHEMGHIQYDMAYANQSFLLRNGANEGFHE…
		Tonatia_saurophila	Bat21	GCA_004024845.1 (NCBI assembly)	Damas et al. 2020 PNAS	MSGSSWLFLSLVAVAAAQTPTEEQARTFLENFNTKAEELYHQSSLASWNYNTNITDENVQKMNEADQTWSTFYEEQSKLAKTYPLATITDVKVKHQLQALQQNGLLDDKDKRLNTILNSMSTIYSTGKVCKPNNPQECLLLAAGLEDIMHNSKDYNERLWAWEGWRSEVGKQLRPLYEEYVVLKNEMAREKNYEDYGDYWRGDYETEGTDGYEYSRNQLIEDVESTFEEIKPLYKHLHAYVRAKLMDTYPFHMSPTGCLPAHLLGDMWGRFWTNLYDLTAPFPEKPTIDVTAAMVAQSWDAQRIFKEAEKFFVSVGLFNMTQGFWDNSMLTKPDDGREVVCHPTAWDLGKKDFRIKMCTKVTMDDFLTAHHEMGHIQYDMAYADQPFLLRNGANEGFHE…
		Phyllostomus_discolor	Bat22	XM_028522516.1 (NCBI gene)	Damas et al. 2020 PNAS	MSGSSWLFLSLVAVAAAQTPTEEDARKFLENFNNEAEELYYQSSLAAWNYNTNITDENVQKMNEADKRWSTFYEEQSRLAKNYPLATITDVTVKHQLQALQQNGLLDDKDKRLNTILNTMSTIYSTGKVCKPNNPQECLLLATGLEDIMHNSKDYNERLWAWEGWRSEVGKRLRPLYEEYVVLKNEMAREKNYEDYGDYWRGDYETEGTSDYGYSRNQLIKDVESTFEEIKPLYENLHAYVRAKLMDAYPSRISPTGCLPAHLLGDMWGRFWTNLYDLTAPFPEKPTIDVTSAMVAQSWDAQRIFKEAEKFFVSVGLFNMTQGFWDNSMLTKPDDGREVVCHPTAWDLGKKDFRIKMCTKVTMDDFLTAHHEMGHIQYDMAYADQPFLLRNGANEGFHE…
		Carollia_perspicillata	Bat23	GCA_004027735.1 (NCBI assembly)	Huan Yan et al. 2021 Nature ECOLOGY&EVOLUTION	MSGSSWLFLSLVAVAAAQTPTEEEARTFLEKFNTEAEELYHELSLASWNYNTNITNENVQKMNEANRKWSTFYEEQSKLAKAYPLETIKDVKVKHQLQDLQQSGSSEDKDKQLRLNTILNTMSTIYSTGKVCKPKNPQECLLLAGGLEDIMHNSKDYNERLWAWEGWRSKVGKQLRPLYEEYVVLNNEMAREKNYEDYGDYWRGDYETEGTSDYAYSRKQLIEDVENTFAEIKPLYEHLHAYVRAKLMDTYPSHISPTGCLPAHLLGDMWGRFWTNLYNLTAPFADKPTIDVTAAMVEKSWDAQKIFREAEKFFVSVGLPNMTQGFWDNSMLTKPDDGREVVCHPTAWDLGKNDFRIKMCTKVTMDDFLTAHHEMGHIQYDMAYADQPFLLRNGANEGF…
		Micronycteris_hirsuta	Bat24	GCA_004026765.1 (NCBI assembly)	Damas et al. 2020 PNAS	MSGSPWLLLSLVAVAAAQTPTEEEARTFLENFNTKAEELYHQSSLASWNYNTNITDENVRIMNEADQAWSTFYEEESQLAKKYSLDTITDDQVRRQLQALQQNGLLEDKDKRLRLNTILNTMSTIYSTGKVCKENNPQECLLLATGLEDIMHNSKDYNERLWAWEGWRSKVGKQLRPLYEEYVVLKNEMAREKNYKDYGDYWRGDYETEGTDGYEYSRDQLIKDVDDTFAEIKPLYEHLHAYVRAKLMNAYPSRISPTGCLPAHLLGDMWGRFWTNLYDLTAPFGEKPTIDVTDAMVKQSWDARRIFEEAEKFFRSVGLFNMTQGFWDNSMLTKPDDGREVVCHPTAWDLGNKDFRIKMCTKVTMDDFLTAHHEMGHIQYDMAYADQAFLLRNGANEGF…
		Sturnira_hondurensis	Bat25	GWHAAZA00000000 (Genome Warehouse assembly)	Huan Yan et al. 2021 Nature ECOLOGY&EVOLUTION	MSGSSWLFLSLVAVAAAQTPTEEEARTFLEKFNTEAEELYHESLLASWNYNTNITEENVQKMNEANRKWSTFYEEQSKLAKAYPLETIKDVKVKHQLQALQQNELSEDKDKQLNTVLNTMSTIYSTGKVCKPNNPQECLLLAGGLEDIMHNSKDYNERLWAWEGWRSKVGKQLRPLYEEYVVLKNEMAREKNYEDYGDYWRGDYETEGTSGYEYSRNQLIEDVENTFAEIKPLYEHLHAYVRAKLMETYPSHISPTGCLPAHLLGDMWGRFWTDLYSLTAPFPEKPTIDVTAAMVDKSWDAQKIFKEAEKFFISVGLYNMTQGFWDNSMLTKPDDGREVVCHPTAWDLGKNDFRIKMCTKVTMDDFLTAHHEMGHIQYDMAYANQPFLLRNGANEGFHE…
		Artibeus_jamaicensis	Bat26	GCA_004027435.1 (NCBI assembly)	Huan Yan et al. 2021 Nature ECOLOGY&EVOLUTION	MSGSSWLFLSLVAVTAVQAPTEEDARTFLEKFNTEAEELYYESALASWNYNTNITEENVQKMNEADRKWSTFYEEQSKLAKAYPLEAIKDVKVKHQLQALQQNGLSEDKDKRLNTVLNTMSTIYSTGKVCKPDNPQECLLLAGGLEDIMHNSKDYNERLWAWEGWRSKVGKQLRPLYEEYVVLKNEMAREKNYEDYGDYWRGDYETEGTNGYEYSRNQLIEDVENTFAEIKPLYEHLHAYVRAKLMDTYPSHISPTGCLPAHLLGDMWGRFWTNLYDLTAPFADKPTIDVTAAMVEKSWDAQRIFKEAEKFFMSVGLFNMTQGFWDNSMITKPDDGREVVCHPTAWDLGKNDFRIKMCTKVTMDDFLTAHHEMGHIQYDMAYANQPFLLRNGANEGFHE…
		Desmodus_rotundus	Bat27	XM_024569930.1 (NCBI gene)	Damas et al. 2020 PNAS	MSGSSWLFLSLVAVAAAQTPTEEEARTFLENFNTEAEEWFYQNSLASWNYNTNITDENVQKMNEAEQMWSTFYERNSNIAKTYPLETIKDVNVKRQLQALQQNGLLEDKDKQLNAILNTMSTIYSTGKVCKPNNPQECYLLATGLEDIMQDSKDYNERLWAWEGWRSKVGKQLRPLYEEYVVLKNEMAREKNYEDYGDYWRGDYETEGSSGYEYSRNQLIEDVENTFAEIKPLYEHLHAYVRAKLMDTYPSHISPTGCLPAHLLGDMWGRFWTNLYNLTAPFGEKPTIDVTAAMVDQSWDAQRIFKEAEKFFKSVGLFSMTQGFWDNSMLTKPDDGREVVCHPTAWDLGNKDFRIKMCTKVTMDDFLTAHHEMGHIQYDMAYANQSFLLRNGANEGFHE…
	Mormoopidae	Pteronotus_parnellii	Bat28	GCA_000465405.1 (NCBI assembly)	Damas et al. 2020 PNAS	MSGSSWLFLSLVAVAAAQNLTVEEKAKEFLEKFDLEAEKLYHQSSLASWNYNTNITNENVKKMNEANQEWSTFYENMTKLAKEFELNQITNDKVKRQLQALQQNGLSEDENKRLNKILNTMSTIYSTGKVCKPNNTQECLLLATGLEDIMQYSKDYDERLWAWEGWRSQVGKQMRPLYEEYVDLKNEMAREKNYEDYGDYWRGDYEIDGEDDYAYSRNQLAADVERTFEEITPLYEHLHAYVRTKLMDAYPSRISPTGCLPAHLLGDMWGRFWTNLYNLTVPYGEKPTIDVTAAMVEQSWDAKKIFKEAEKFFVSVGLFNMTQGFWDNSMLTKPDDGREVVCHPTAWDLGNNDFRIKMCTKVTMDDYLTAHHEMGHIQYDMAYAKQPFLLRNGANEGFH…
		Mormoops_blainvillei	Bat29	GCA_004026545.1 (NCBI assembly)	Damas et al. 2020 PNAS	MSRSSWLFLSLVAVAAAQIPTEEEAKIFLDNFNSEAEKLYHQSSLASWNYNTNITDENVQKMNEAEQKWSTFYEEKSKLAKTYPLDKIDVKIKRQLQALQKNGLSEDKNKRLSTILNTMSTIYSTGKVCKPNNPQECLLLATGLEDIMHNSKDYNERLWAWEGWRSEVGKQLRPLYEEYVVLKNEVAREQNYEDYGDYWRGDYETNDTSGYEYSRSQLSDDVERTFAEIKPLYEHLHAYVRTKLMETYPSHISPTGCLPAHLLGDMWGRFWTNLYNLTVPFGEKPTIDVTAAMVEQSWNAQMIFKAAEDFFTSIGLPNMTQGFWDNSMLTKPDDGRKVVCHPTAWDLGNNDFRIKMCTKVTMDDLLTAHHEMGHIQYDMAYAQQPFLLRNGANEGFHEA…
		Pteronotus_davyi	Bat30	MT952964 (NCBI gene)	Huan Yan et al. 2021 Nature ECOLOGY&EVOLUTION	MSGSPWLFLSLVAVAAAQILTEDEKAKEFLEKFDLEAEKLYHQSSLASWNYNTNITEENVKKMNEADREWSTFYENMTKIAKNYNLSQITDDKVKRQLQALQQNGLSEDENKRLNNILNEMSTIYSTGKVCKPNNPQQCLLLATGLEDIMQYSKDYDERLWAWEGWRSQVGKQLRPLYEKYVDLKNEMAREKNYEDYGDYWRGDYETDGKEDYAYSRNQLIDDVERTFEEIKPLYEHLHAYVRTKLMDAYPSRISPTGCLPAHLLGDMWGRFWTNLYDLTVPYGEKPTIDVTAAMINQSWDAEKIFKEAEKFFMSVGLFNMTQGFWNNSMLTKPDDGREVVCHPTAWDLGNNDFRIKMCTKVTMDDFLTAHHEMGHIQYDMAYAKQPFLLRNGANEGFH…
	Molossidae	Tadarida_brasiliensis	Bat31	GCA_004025005.1 (NCBI assembly)	Damas et al. 2020 PNAS	MSGTSWLFLSLVAVTAAQSPTEEEAKIFLQRFNTEAEELHHQNSLASWDYNTNITDENAQKMNEANNKWSAFYEEQSKHAKRYPLQEIQDPKVKRQLQILQQNQPSVLTADKSKRLSTILNTMSTIYSTGKVCNPNNPQECLLLATGLEDIMHNSKDYNQRLWAWEGWRSEVGKQLRPLYEEYVVLKNEMARGNNYEDYGDYWRADYETEGAGGYAYSRNQLIEDVERIFLEIKPLYEHLHAYVRAKLMDTYPSHISPTGCLPAHLLGDMWGRFWTNLYPLTVPFGQKPNIDVTEAMLNQSWNAERIFKEAEKFFVSIGLPNMTQEFWNNSMLTEPGDGRKVVCHPTAWDLGKGDFRIKMCTKVTMEDFLTAHHEMGHIQYDMAYAKQPYLLRNGANEG…
		Molossus_molossus	Bat32	https://vgp.github.io/genomeark/Molossus_molossus (genome)	Damas et al. 2020 PNAS	MSGTSWLFLSLVAVTAAQSSTEEKAKIFLDNFNIRAEELHHQSSLASWNYNTNITDENAQKMNEASNNWSAFYEEQSNQAKMYPLQEIQDLIVKRQLQILQQNQPSVLTADKSKRLSTILNTMSTIYSTGKVCNPNNAQECLLLATGLEDIMHNSKDYNQRLWAWEGWRSQVGKQLRPLYEEYVVLKNEMARGNNYEDYGDYWRGDYETEGADGYNYSRNQLIEDVERIFLEIKPLYEHLHAYVRAKLMDTYPSHISPTGCLPAHLLGDMWGRFWTNLYPLTVPFRKKPNIDVTEAMLNQSWDAEKIFKKAEEFFVSIGLGNMTQGFWDNSMLTEPSDGRKVVCHPTAWDLGNNDFRIKMCTKVTMEDFLTAHHEMGHIKYDMAYAEQPYLLRNGANEG…
	Miniopteridae	Miniopterus_schreibersii	Bat33	GCA_004026525.1 (NCBI assembly)	Damas et al. 2020 PNAS	MSGYSWLFLSLVAVTAAQSPSEEKATIFLENFNSQAEDLSFKSALAAWDYNTNITNENAQKMNEAASNWSAFYEEQSKLAKIYPLEEIQNASTKRQLQILQQNGASVLTEDKSKRLNTILSTMSTIYSTGKVCNPNNPQECLALEPGLDDIMQNSKDYNQRLWAWEGWRSEVGKQLRPLYEEYVALKNEMARGNNYEDYGDYWRGDYETEGGNGYNYSRNQLIEDVDRIFLEIKPLYEHLHAYVRAKLMNTYPSRISPTGCLPAHLLGDMWGRFWTNLYNVTVPFEHKPNIDVTDEMQKQSWSAEKIFKEAEKFYVSVGLPNMTEGFWNNSMLTEPGDGRKVVCHPTAWDLGKGDFRIKMCTKVTMDDFLTAHHEMGHIQYDMAYSTQPYLLRNGANEG…
		Miniopterus_natalensis	Bat34	GCA_001595765.1 (NCBI assembly)	Damas et al. 2020 PNAS	MSGYSWLFLSLVAVTAAQSPNEEKATKFLEGFNSQAEDLSFESALAAWDYNTNITNENAQKMNEAASNWSAFYEEQSKLAKIYPLEEIQNSSTKRQLQILQQNGASVLTEDKSKRLNTILSTMSTIYSTGKVCNPNNPQECLALEPGLDDIMQNSKDYNQRLWAWEGWRSEVGKQLRPLYEEYVALKNEMARGNNYEDYGDYWRGDYETEGGNGYNYSRNQLIEDVDRIFLEIKPLYEHLHAYVRAKLMNTYPSRISPTGCLPAHLLGDMWGRFWTNLYNVTVPFEHKPNIDVTDEMQKQSWSAEKIFKEAEKFYVSVGLPNMTEGFWNNSMLTEPGDGRKVVCHPTAWDLGKGDFRIKMCTKVTMDDFLTAHHEMGHIQYDMAYSTQPYLLRNGANEG…
	Vespertilionidae	Eptesicus_fuscus	Bat35	XM_008154928.2 (NCBI gene)	Damas et al. 2020 PNAS	MSGSSWLFLSLVAVTAAQSTTEKNATIFLENFNSEAEDLSHESALASWNYNTNITDENAQKMNEADSKWSAFYEKQSKLAQTYPLQEIQNLTIKLQLQVLQQNGSSVLTADKSKRLSTILTTMSTIYSTGKVCNPNNPQECLTLSGLEDIMEKSKDYNQRLWVWEGWRSEVGKQLRPLYEEYVVLKNEMARGNNYEDYGDYWRGDYETEGENGYNYSRSQLTEDVDRIFLEIKPLYEHLHAYVRAKLMDTYPSRISPTGCLPAHLLGDMWGRFWTNLYNLTVPFEQKPNIDVTDAMKEQSWDAEKIFKEAEKFYMSVGLPSMTPGFWNNSMLTEPGDGRKVVCHPTAWDLGKNDFRIKMCTKVTMDDFLTAHHEMGHIQYDMAYATQPYLLRNGANEGF…
		Aeorestes_cinereus	Bat36	GCA_011751065.1 (NCBI assembly)	Huan Yan et al. 2021 Nature ECOLOGY&EVOLUTION	MSGPFWLFLSLVAVTAAQSPTEDMAWTFLKNFSSQAEDLSHESALASWNYNTNITNENAQKMNEADSKWSAFYEAQSKLAQTYPLQQIQNLTIKRQLQILQQNGSSVLTAEKSKRLSTILTTMSTIYSTGKVCNPNNPQECFTLSGLEDIMEKSKDYNQRLWVWEGWRSEVGKQLRPLYEEYVVLKNEMARGNNYEDYGDYWRADYETEGANGYNYSRNQLAEDVDRIFLEIKPLYEHLHAYVRAKLMDAYPSRISPTGCLPAHLLGDMWGRFWTNLYNLTVPFEQKPNIDVTGAMKEQSWDAEKIFREAEKFYVSVGLPRMTPGFWSNSMLTEPADGRKVVCHPTAWDLGKDDFRIKMCTKVTMDDFLTVHHEMGHIQYDMAYASQPYLLRNGANEGF…
		Pipistrellus_pipistrellus	Bat37	GCA_004026625.1 (NCBI assembly)	Huan Yan et al. 2021 Nature ECOLOGY&EVOLUTION	MSGSFWLFLSLVAVAAAQSRTTEEEARDFLDKFNSEAENLSHESALASWDYNTNITDENAQKMNEADSKWSDFYKEQSKRAQAFPLQEIQNLTIKLQLQILQQNGSSVLTAEKSKRLSTILTTMSTIYSTGKVCNPNNPQQCFTLSGLEDIMEKSKDYHQRLWVWEGWRSEVGKQLRPLYEEYVVLKNEMARGNNYEDYGDYWRGDYETEGEDGYNYSRNQLMEDVDRIFLEIKPLYEQLHAYVRAKLMNAYPSRISPTGCLPAHLLGDMWGRFWTNLYNLTVPFEQKQNIDVTETMKKQSWDAEKIFKEAEKFYLSVGLYSMTQGFWNNSMLTEPSDGRQVVCHPTAWDLGEDDFRIKMCTKVTMDDFLTAHHEMGHIQYDMAYAKQPYLLRNGANEG…
		Lasiurus_borealis	Bat38	GCA_004026805.1 (NCBI assembly)	Huan Yan et al. 2021 Nature ECOLOGY&EVOLUTION	MSGPFWLFLSLVAVTAAQSPTEDLAWTFLKNFSSQAEDLSHESALASWNYNTNITDENARKMNEADSKWSAFYEAQSKLAQTYPLQQIQNLTIKRQLQILQQNGSSVLTAEKSKRLSTILTTMSTIYSTGKVCNPNNPQECFTLSGLEDIMEKSKDYNQRLWVWEGWRAEVGKQLRPLYEEYVALKNEMARGNNYEDYGDYWRADYETEGADGYNYSRHQLAEDVDRIFAEIKPLYEHLHAYVRAKLMDAYPSRISPTGCLPAHLLGDMWGRFWTNLYNLTVPFEQKPNIDVTGAMKEQSWDAEKIFKEAEKFYASVGLPNMTSGFWSNSMLTEPADGRKVVCHPTAWDLGKNDFRIKMCTKVTMDDFLTVHHEMGHIQYDMAYASQPYLLRNGANEGF…
		Pipistrellus_kuhlii	Bat39	https://vgp.github.io/genomeark/Pipistrellus_kuhlii (genome)	Damas et al. 2020 PNAS	MSGSFWLFLSLVAVAAAQSSTTEGEAREFLDKFNSKAENLSHESALASWDYNTNITDKNAQKMNEADSKWSDFYKEQSKLAQAFPLQEIQDSTIKLQLQILQQNGSSVLTAEKSKRLSTILTTMSTIYSTGKVCNPNNPQQCFTLSGLEDIMEKSKDYHQRLWVWEGWRSEVGKQLRPLYEEYVVLKNEMARGNNYKDYGDYWRGDYETEWGDGYNYSRNHLMEDVDRIFLEIKPLYEQLHAYVRAKLMNAYPSRISPTGCLPAHLLGDMWGRFWTNLYNLTVPFEQKQNIDVTETMKKQSWDADKIFKEAEKFYLSVGLRNMTPGFWNKSMLTEPSDGRQVVCHPTAWDLGKDDFRIKMCTKVTMDDFLTAHHEMGHIQYDMAYAKQPYLLRNGANEG…
		Antrozous_pallidus	Bat40	GCA_007922775.1 (NCBI assembly)	Huan Yan et al. 2021 Nature ECOLOGY&EVOLUTION	MSGSSWLFLSLVAVTAAQSTIEEQATTFLENFNSKAEDLSHESALAAWDYNTNITNENAQKMNEADSKWSAFYEEQSKLAQTYPLQEIQNTTIKLQLQVLQQNGSSVLTADKSKRLSTILTTMSTIYSTGKVCNPNNPQECFTLSGLEDIMEKSKDYHQRLWVWEGWRSEVGKQLRPLYEEYVVLKNEMAKGNNYEDYGDYWKGDYETEGENGYNYSRSQLTEDVDRIFLEIKPLYQHLHAYVRAKLMDTYPSRISPTGYLPAHLLGDMWGRFWTNLYNLTVPFEQKPNIDVTDAMKKQSWDAEKIFKEAEKFYVSVGLPNMTSGFWDNSMLTEPGDGRKVVCHPTAWDLGKGDFRIKMCTKVTMDDFLTAHHEMGHIQYDMAYAKQPYLLRNGANEGF…
		Nycticeius_humeralis	Bat41	GCA_007922795.1 (NCBI assembly)	Huan Yan et al. 2021 Nature ECOLOGY&EVOLUTION	MYGSSWLFLSLVAVTAAQSPTEEKATKFLESFNSEAEDLSHESALASWNYNTNITDENAQKMNEADSKWSAFYEKQSKLAQTYPLQEIQNPAIKRQLQVLQQNGSSVLTEDKSKRLSTILTRMSTIYSTGQVCNPNNPQECYTLSGLEEIMEKSKDYHQRLWVWEGWRSGIGKQLRPLYEEYVDLKNEMARGNNYEDYGDYWRGDYETEGTNGTNYSRNQLIEDVDNIFSEIKPLYEQLHAYVRAKLMDAYPSHISPTGYLPAHLLGDMWGRFWTNLYDLTVPFEQKPNIDVTDAMKEQSWDAEKIFKEAEKFYMSVGLPAMTPGFWNNSMLTEPGNGRKVVCHPTAWDLGKGDFRIKMCTKVTMDDFLTAHHEMGHIQYDMAYASQPYLLRNGANEGF…
		Murina_feae	Bat42	GCA_004026665.1 (NCBI assembly)	Damas et al. 2020 PNAS	MSGSSWLFLSLVAVTAAQSLTEEKAAAFLETFNSKAEDLSHESALASWNYNTNITDENVQKMNEADSKWSAFYEEQSKLAQTYPLQEIQNPIIKRQLQVLQQNGSSVLSADKSKRLNTILTTMSTIYSTGKVCNPSNPQECFTLAGLEEIMEKSKDYNQRLWVWEGWRSGVGKQLRPLYEEYVDLKNEMARGNNYEDYGDYWRGDYETEGTNGYNYSRNQLTEDVERIFLEIKPLYEHLHAYVRAKLMNAYPSRINPTGYLPAHLLGDMWGRFWTNLYNLTVPFEQKPNIDVTGAMEEQSWDAEKIFKEAEKFYVSVGLPSMTAGFWNNSMLTEPGDGRKVVCHPTAWDLGKGDFRIKMCTKVTMDDFLTAHHEMGHIQYDMAYATQPYLLRNGANEGF…
		Myotis_myotis	Bat43	https://vgp.github.io/genomeark/Myotis_myotis (genome)	Damas et al. 2020 PNAS	MSGSSWLFLSLVAVAAAQSSTEEKAKIFLDNFNSKAEDLSHESALASWDYNTNITDENVQKMNEADSKWSAFYEQQSKLAQTYPLQEIQNPAIKRQLQVLQQNGSSVLSPDKSKQLNTILTKMSTIYSTGKVCNPNNPQECFTLAGLEDIMEKSKDYNQRLWVWEGWRSEVGKQLRPLYEEYVDLKNEMARGNNYEDYGDYWRGDYETEGKDGYNYSRHQLIEDVERIFLEIKPLYEHLHAYVRAKLMNAYPSRISPTGYLPAHLLGDMWGRFWTNLYNLTVPFEQKPNIDVTGAMVEQSWDAEKIFKEAEKFYISVGLPSMTPGFWNNSMLTEPGDGRKVVCHPTAWDLGKGDFRIKMCTKVTMDDFLTAHHEMGHIQYDMAYATQPYLLRNGANEGF…
		Myotis_davidii	Bat44	XM_006775210.2 (NCBI gene)	Damas et al. 2020 PNAS	MSGSSWLFLSLVAVAAAQSSTEEKAKIFLDNFNSKAEDLSHESALASWDYNTNITDENVQKMNEADSKWSAFYEQQSKLAQTYPLQEIQNPTIKRQLQVLQQNGSSVLSPDKSKQLNTILTKMSTIYSTGKVCNPNNPQECFTLAGLEDIMEKSKDYNQRLWVWEGWRSEVGRQLRPLYEEYVDLKNEMARGNNYEDYGDYWRGDYETEGKDGYSYSRHQLIEDVERIFLEIKPLYEHLHAYVRAKLMNAYPSRISPTGYLPAHLLGDMWGRFWTNLYDLTVPFEQKPNIDVTGAMVEQSWDAEKIFKEAEKFYISVGLPSMTPGFWKNSMLTEPGDGRKVVCHPTAWDLGKGDFRIKMCTKVTMDDFLTAHHEMGHIQYDMAYATQPYLLRNGANEGF…
		Myotis_brandtii	Bat45	XM_014544294.1 (NCBI gene)	Damas et al. 2020 PNAS	MSGSSWLFLSLVAVAAAQSSTEEKAKIFLENFNSKAEDLSHESALASWNYNTNITDENVQKMNEADSKWSAFYEQQSKLAQTYPLQEIQNLTIKRQLQVLQQNGSSVLSADKSKRLNTILTTMSTIYSTGKVCNPNNPQECFTLAGLEDIMEKSKDYNQRLWVWEGWRSEVGKQLRPLYEEYVDLKNEMARGNNYEDYGDYWRGDYETEGEDGYNYSRNQLTEDVERIFLEIKPLYEHLHAYVRAKLVNAYPSRISPTGYLPAHLLGDMWGRFWTNLYNLTVPFEQKPNIDVTGAMVEQSWDAEKIFKEAEKFYISVGLPSMTPGFWNNSMLTEPGDGRKVVCHPTAWDLGKGDFRIKMCTKVTMDDFLTAHHEMGHIQYDMAYATQPYLLRNGANEGF…
		Myotis_lucifugus	Bat46	XM_023753669.1 (NCBI gene)	Damas et al. 2020 PNAS	MSGSSWLFLSLVAVAAAQSSTEEKAKIFLENFNSKAEDLSHESALASWNYNTNITDENVQKMNEADSKWSAFYEQQSKLAQTYPLQEIQNSTIKRQLQVLQQNGSSVLSADKSKRLNTILTTMSTIYSTGKVCNPNNPQECFTLAGLEEIMEKSKDYNQRLWVWEGWRSEVGKQLRPLYEEYVDLKNEMARGNNYEDYGDYWRGDYETEGEDGYNYSRNQLTEDVERIFLEIKPLYEHLHAYVRAKLVNAYPSRISPTGYLPAHLLGDMWGRFWTNLYNLTVPFEQKPNIDVTGAMVEQSWDAEKIFKEAEKFYISVGLPSMTPGFWNNSMLTEPGDGRKVVCHPTAWDLGKGDFRIKMCTKVTMDDFLTAHHEMGHIQYDMAYATQPYLLRNGANEGF…
DPP4	Phyllostomidae	Sturnira hondurensis	Bat25	GCA_014824575.2(NCBI assembly)	This study	MKTQWKVLMGLLGTAALVTVITVPAVLLSKGSDATPDGLRTYTLNDYLKSTFRTKSYSLLWVSDHEYLYKQENNILLFNAERGDSSVLLENSTFDKFEHSINDYSVSPDGNFVLLEYNYVKKWRHSFTASYDIYDLNKRQLITEGKIPNDTQLITWSPEGHKLAYVWNNDIYIKNEPNASSHRITWTGKEDISNGMADWVYEEEIFSTHSALWWSPNSTFLAYAQFNDTEVPRIEFSVYFDESLKYPKTMHIPYPKAGAVNPTVKLFVVNTDNLTNPVSVQITAPASMLIGDHYLCDVTWVSKERISLQWLRRIQNYSVIDICDYEESSGRWNCLVGRQRIEESTTGWVGRFKPAEPHFTSDGNSFYRIISNNEGYKHICLFQVDEKHCTFITNGTWEV…
	Mormoopidae	Mormoops blainvillei	Bat29	GCA_004026545.1(NCBI assembly)	This study	MKTQWKVLLGLLGTAALVTIITVPAVLLNKGSDASTNSLRTYTLSDYLKSTFRAKPYNLRWVSDHEYLYKQENNVLLFNAEYGNSSILLENSTFDKFGYSINDYSVSPDGKFVLFEYNYVKKWRHSYTASYDIYDLNKRSVITEERIPNDTQLITWSPAGHKLAYVWNNDIYIKNEPNSSSQRITSNGKEDVINNGITDWVYEEEIFNTHSALWWSPNGTFLAYAQFNDTEVPRIEFSIYVDESVQYPKTVHIPYPKAGAANPTVKFFVVNTDKLTNPVSVEITAPHSMLAWDHYLCDVTWVTEERISLQWLRRMQNYSVLDVCDYEGSSGGWNCSVGQEHIEMSTTGWVGRFKPAEPHFTSDGNSFYKIISNNEGYKHICLFQIDKEDCTFITKGAWE…
	Vespertilionidae	Aeorestes cinereus	Bat36	GCA_011751065.1(NCBI assembly)	This study	MKTQWKVLLGLLGTAALVTIITVPAVLLSQGNDATADSRRTYTLTDYLKSTIRMRNYNLRWISDHEYLYRQENNVLLFNADHGNSSTFLENSTFDQFGHSINDYSVSPDRRFVLLEYNYVKKWRYSYTASYDIYDLNKRSLITEERIPNDTQLIRWSPEGHKLAYVWNNDIYVKKDPNSPSQRITDDGREDAISNGITDWVYEEEIFNTHSALWWSPNGTFLAYAQFNDTEVPRIEYSVYLDESLQYPKTVHIPYPKAGAKNPTVKLYVVNTDNLTNPDPVQIFAPALIGDHHYLCDVTWATTERISLQWLRRIQNYSIIDIWDYDESTGKWNYSESRQRTEMSTTGWVGRFKPAEPHFTADGNSFYKIMSNSEGYKHICLFQIDKEDCTFITKGAWEV…
		Pipistrellus pipistrellus	Bat37	KC249974.1(NCBI gene)	Michael Letko et al. 2018 Cell Reports	MKTPWKVLLGLLGTAALVTIITVPAVLLSQGNDADTRRTYTLSDYLKSTIRTRNYNLRWISDHEYLYRQENNILLFNADHGNSSTFLENSTFDQFGYSINDYSVSPDRRFVLLEYNYVKKWRHSYTASYDIYDLNKRQLITEERIPNDTQLISWSPEGHKLAYVWNNDIYIKNDPNSPPQRVTDDGREDAISNGITDWVYEEEIFSTHSALWWSPNGTFLAYARFNDTEVPRIEYSVYLDESLQYPKTVHLPYPKAGAENPTVKLYVVNTDNLTNLVPVQITAPASVLTGDHYLCDVTWATKERISLQWLRRTQNYSIIDICDYDAPNSKWNCSVPRQHIEMSTTGWVGRFKPAEPHFTADGNSFYKIMSNSEGYKHICYFQVDNQKCTFITNGTWEVI…
		Antrozous pallidus	Bat40	GCA_007922775.1(NCBI assembly)	This study	MKTQWKVLLGLLGTAALVTIITVPAVLLSQSNDATADSRRTYTLTDYLQSTIRTRNYNLRWISDHEYLYRQENNILLFNADHGNSSTFLENSTFDQFGHSINDYSVSPDRRFVLLEYNYMKKWRYSYTASYDIYDLNKRSLITEERIPNDTQLIRWSPEGHKLAYVWNNDIYVKNDPNSPSQRVTFNGKEDAISNGITDWVYEEEIFNTHSALWWSPNGTFLAYAQFNDTEVPRIEYSFYSDESLQYPKTVRIPYPKAGAENPTVKLYVVNIDNLTSLHSVQITAPASVLIGDHYLCDVTWATKERISLQWLRRIQNYSIIDICDYDEPRWNCLVSRQHIETSTTGWVGRFKPAEPHFTADGNSFYKIMSNSEGYKHICLFQIDNQKCTFITKGAWEVI…
			Human	NM_001935.3	This study	MKTPWKVLLGLLGAAALVTIITVPVVLLNKGTDDATADSRKTYTLTDYLKNTYRLKLYSLRWISDHEYLYKQENNILVFNAEYGNSSVFLENSTFDEFGHSINDYSISPDGQFILLEYNYVKQWRHSYTASYDIYDLNKRQLITEERIPNNTQWVTWSPVGHKLAYVWNNDIYVKIEPNLPSYRITWTGKEDIIYNGITDWVYEEEVFSAYSALWWSPNGTFLAYAQFNDTEVPLIEYSFYSDESLQYPKTVRVPYPKAGAVNPTVKFFVVNTDSLSSVTNATSIQITAPASMLIGDHYLCDVTWATQERISLQWLRRIQNYSVMDICDYDESSGRWNCLVARQHIEMSTTGWVGRFRPSEPHFTLDGNSFYKIISNEEGYRHICYFQIDKKDCTFITK…
number	virus name	simple	complete genome	1ab	S	E	M	N
1	Human coronavirus NL63 isolate NL63/RPTEC/2004	NL63	JX504050.1	AFV53147.1	AFV53148.1	AFV53150.1	AFV53151.1	AFV53152.1
2	Human coronavirus 229E isolate HK20-42	229E	MT797634.1	QNT54755.1	QNT54756.1	QNT54757.1	QNT54758.1	QNT54759.1
3	Severe acute respiratory syndrome coronavirus 2 isolate Wuhan-Hu-1	SARS-CoV-2	NC_045512.2	YP_009724389.1	YP_009724390.1	YP_009724392.1	YP_009724393.1	YP_009724397.2
4	Bat SARS-like coronavirus isolate bat-SL-CoVZC45	ZC45	MG772933.1	AVP78030.1	AVP78031.1	AVP78033.1	AVP78034.1	AVP78038.1
5	Middle East respiratory syndrome-related coronavirus isolate HCoV-EMC/2012	MERS	NC_019843.3	YP_009047202.1	YP_009047204.1	YP_009047209.1	YP_009047210.1	YP_009047211.1
6	Tylonycteris bat coronavirus HKU4	HKU4	NC_009019.1	YP_001039952.1	YP_001039953.1	YP_001039958.1	YP_001039959.1	YP_001039960.1
7	Pipistrellus bat coronavirus HKU5	HKU5	NC_009020.1	YP_001039961.1	YP_001039962.1	YP_001039967.1	YP_001039968.1	YP_001039969.1
8	Erinaceus hedgehog coronavirus HKU31 strain F6	HKU31	MK907286.1	QGA70691.1	QGA70692.1	QGA70697.1	QGA70698.1	QGA70699.1
9	Coronavirus Neoromicia/PML-PHE1/RSA/2011	Neo	KC869678.4	AGR87639.3	AGY29650.2	AIG13101.1	AIG13102.1	AIG13103.1
10	Bat coronavirus isolate PREDICT/PDF-2180	PDF-2180	NC_034440.1	YP_009361856.2	YP_009361857.1	YP_009361862.1	YP_009361863.1	YP_009361864.1
11	Betacoronavirus Erinaceus/VMC/DEU/2012 isolate ErinaceusCoV/2012-174/GER/2012	ErinaceusCoV/2012-174/GER/2012	NC_039207.1	YP_009513008.1	YP_009513010.1	YP_009513016.1	YP_009513017.1	YP_009513018.1
12	BtVs-BetaCoV/SC2013	SC2013	KJ473821.1	AHY61336.1	AHY61337.1	AHY61342.1	AHY61343.1	AHY61344.1
13	Middle East respiratory syndrome-related coronavirus isolate Bat-CoV/H.savii/Italy/206645-40/2011	Bat-CoV/H.savii/Italy/206645-40/2011	MG596802.1	AUM60013.1	AUM60014.1	AUM60019.1	AUM60020.1	AUM60021.1
14	Hypsugo bat coronavirus HKU25 isolate YD131305	HKU25	KX442564.1	ASL68940.1	ASL68941.1	ASL68947.1	ASL68948.1	ASL68949.1
15	Middle East respiratory syndrome coronavirus isolate KFU-HKU 19Dam	HKU19	KJ650296.1	AHX00720.1	AHX00721.1	AHX00726.1	AHX00727.1	AHX00728.1
